# Aversion encoded in the subthalamic nucleus

**DOI:** 10.1101/2020.07.09.195610

**Authors:** Gian Pietro Serra, Adriane Guillaumin, Jérome Baufreton, François Georges, Åsa Wallén-Mackenzie

**Affiliations:** Department of Organism Biology, Uppsala University, SE-752 36 Uppsala, Sweden; Université de Bordeaux, Institut des Maladies Neurodégénératives, UMR 5293, F-33000 Bordeaux, France; CNRS, Institut des Maladies Neurodégénératives, UMR 5293, F-33000 Bordeaux, France

## Abstract

Activation of the subthalamic nucleus (STN) is associated with the stopping of ongoing behavior via the basal ganglia. However, we recently observed that optogenetic STN excitation induced a strong jumping/escaping behavior. We hypothesized that STN activation is aversive. To test this, place preference was assessed. Optogenetic excitation of the STN caused potent place aversion. Causality between STN activation and aversion has not been demonstrated previously. The lateral habenula (LHb) is a critical hub for aversion. Optogenetic stimulation of the STN indeed caused firing of LHb neurons, but with delay, suggesting the involvement of a polysynaptic circuit. To unravel a putative pathway, the ventral pallidum (VP) was investigated. VP receives projections from the STN and in turn projects to the LHb. Optogenetic excitation of STN-VP terminals caused firing of VP neurons and induced aversive behavior. This study identifies the STN as critical hub for aversion, potentially mediated via an STN-VP-LHb pathway.
