## Supplementary file 1 for "Aversion encoded in the subthalamic nucleus"

### Sheet: RTPP Fig. 2b
	Figure	Description	N-Number	Statistic	P-value	Post-hoc	Post-hoc P-value			Figure	Description	N-Number	Statistic	P-value	Post-hoc	Post-hoc P-value
	2,b left	RTPP, Pitx2/ChR2/eYFP, % time spent in compartments	Pitx2/ChR2/eYFP 12 mice	2-way RM ANOVA days F(7,77)=1.03 compartment F(2,22)=36.54 interaction F(14,154)=16.2	p=0.42 p<0.001 p<0.001	Tukey				2,b right	RTPP, Pitx2/eYFP, % time spent in compartments	Pitx2/eYFP 10 mice	2-way RM ANOVA days F(7,63)=1.493 compartment F(2,18)=18.55 interaction F(14,126)=1.246	p=0.19 p<0.001 p=0.25	Tukey
						Day 2									Day 2
						Compartment A vs. Compartment B	ns	0.93							Compartment A vs. Compartment B	ns	0.48
						Compartment A vs. Neutral Compartment	***	<0,001							Compartment A vs. Neutral Compartment	***	<0,001
						Compartment B vs. Neutral Compartment	***	<0,001							Compartment B vs. Neutral Compartment	***	<0,001
						Day 3									Day 3
						Compartment A vs. Compartment B	***	<0,001							Compartment A vs. Compartment B	ns	0.61
						Compartment A vs. Neutral Compartment	*	0.02							Compartment A vs. Neutral Compartment	***	<0,001
						Compartment B vs. Neutral Compartment	***	<0,001							Compartment B vs. Neutral Compartment	***	<0,001
						Day 4									Day 4
						Compartment A vs. Compartment B	***	<0,001							Compartment A vs. Compartment B	ns	>0,99
						Compartment A vs. Neutral Compartment	ns	0.12							Compartment A vs. Neutral Compartment	***	<0,001
						Compartment B vs. Neutral Compartment	***	<0,001							Compartment B vs. Neutral Compartment	***	<0,001
						Day 5									Day 5
						Compartment A vs. Compartment B	***	<0,001							Compartment A vs. Compartment B	ns	0.93
						Compartment A vs. Neutral Compartment	***	<0,001							Compartment A vs. Neutral Compartment	***	<0,001
						Compartment B vs. Neutral Compartment	***	<0,001							Compartment B vs. Neutral Compartment	***	<0,001
						Day 6									Day 6
						Compartment A vs. Compartment B	***	<0,001							Compartment A vs. Compartment B	ns	0.09
						Compartment A vs. Neutral Compartment	***	<0,001							Compartment A vs. Neutral Compartment	***	<0,001
						Compartment B vs. Neutral Compartment	***	<0,001							Compartment B vs. Neutral Compartment	***	<0,001
						Day 7									Day 7
						Compartment A vs. Compartment B	ns	0.16							Compartment A vs. Compartment B	ns	>0,99
						Compartment A vs. Neutral Compartment	**	0.003							Compartment A vs. Neutral Compartment	***	<0,001
						Compartment B vs. Neutral Compartment	ns	0.31							Compartment B vs. Neutral Compartment	***	<0,001
						Day 8									Day 8
						Compartment A vs. Compartment B	***	<0,001							Compartment A vs. Compartment B	ns	0.12
						Compartment A vs. Neutral Compartment	***	<0,001							Compartment A vs. Neutral Compartment	***	<0,001
						Compartment B vs. Neutral Compartment	ns	0.93							Compartment B vs. Neutral Compartment	***	<0,001
						Day 9									Day 9
						Compartment A vs. Compartment B	ns	0.78							Compartment A vs. Compartment B	ns	0.07
						Compartment A vs. Neutral Compartment	***	<0,001							Compartment A vs. Neutral Compartment	***	<0,001
						Compartment B vs. Neutral Compartment	***	<0,001							Compartment B vs. Neutral Compartment	***	<0,001
						Compartment A									Compartment A
						Day 2 vs. Day 3	*	0.01							Day 2 vs. Day 3	ns	>0,99
						Day 2 vs. Day 4	**	0.001							Day 2 vs. Day 4	ns	>0,99
						Day 2 vs. Day 5	ns	0.2							Day 2 vs. Day 5	ns	>0,99
						Day 2 vs. Day 6	ns	0.14							Day 2 vs. Day 6	ns	0.98
						Day 2 vs. Day 7	ns	>0,99							Day 2 vs. Day 7	ns	>0,99
						Day 2 vs. Day 8	ns	0.3							Day 2 vs. Day 8	ns	>0,99
						Day 2 vs. Day 9	ns	>0,99							Day 2 vs. Day 9	ns	0.8
						Day 3 vs. Day 4	ns	>0,99							Day 3 vs. Day 4	ns	>0,99
						Day 3 vs. Day 5	ns	0.96							Day 3 vs. Day 5	ns	>0,99
						Day 3 vs. Day 6	ns	0.98							Day 3 vs. Day 6	ns	>0,99
						Day 3 vs. Day 7	*	0.02							Day 3 vs. Day 7	ns	>0,99
						Day 3 vs. Day 8	***	<0,001							Day 3 vs. Day 8	ns	>0,99
						Day 3 vs. Day 9	**	0.001							Day 3 vs. Day 9	ns	0.65
						Day 4 vs. Day 5	ns	0.71							Day 4 vs. Day 5	ns	>0,99
						Day 4 vs. Day 6	ns	0.8							Day 4 vs. Day 6	ns	0.97
						Day 4 vs. Day 7	**	0.003							Day 4 vs. Day 7	ns	>0,99
						Day 4 vs. Day 8	***	<0,001							Day 4 vs. Day 8	ns	>0,99
						Day 4 vs. Day 9	***	<0,001							Day 4 vs. Day 9	ns	0.8
						Day 5 vs. Day 6	ns	>0,99							Day 5 vs. Day 6	ns	0.97
						Day 5 vs. Day 7	ns	0.31							Day 5 vs. Day 7	ns	>0,99
						Day 5 vs. Day 8	***	<0,001							Day 5 vs. Day 8	ns	>0,99
						Day 5 vs. Day 9	*	0.05							Day 5 vs. Day 9	ns	0.83
						Day 6 vs. Day 7	ns	0.24							Day 6 vs. Day 7	ns	0.97
						Day 6 vs. Day 8	***	<0,001							Day 6 vs. Day 8	ns	>0,99
						Day 6 vs. Day 9	*	0.03							Day 6 vs. Day 9	ns	0.21
						Day 7 vs. Day 8	ns	0.19							Day 7 vs. Day 8	ns	>0,99
						Day 7 vs. Day 9	ns	>0,99							Day 7 vs. Day 9	ns	0.82
						Day 8 vs. Day 9	ns	0.67							Day 8 vs. Day 9	ns	0.45
						Compartment B									Compartment B
						Day 2 vs. Day 3	**	0.005							Day 2 vs. Day 3	ns	>0,99
						Day 2 vs. Day 4	**	0.001							Day 2 vs. Day 4	ns	0.93
						Day 2 vs. Day 5	ns	0.08							Day 2 vs. Day 5	ns	>0,99
						Day 2 vs. Day 6	*	0.05							Day 2 vs. Day 6	ns	>0,99
						Day 2 vs. Day 7	ns	0.23							Day 2 vs. Day 7	ns	0.93
						Day 2 vs. Day 8	***	<0,001							Day 2 vs. Day 8	ns	>0,99
						Day 2 vs. Day 9	ns	>0,99							Day 2 vs. Day 9	ns	0.56
						Day 3 vs. Day 4	ns	>0,99							Day 3 vs. Day 4	ns	>0,99
						Day 3 vs. Day 5	ns	0.99							Day 3 vs. Day 5	ns	>0,99
						Day 3 vs. Day 6	ns	>0,99							Day 3 vs. Day 6	ns	>0,99
						Day 3 vs. Day 7	***	<0,001							Day 3 vs. Day 7	ns	>0,99
						Day 3 vs. Day 8	***	<0,001							Day 3 vs. Day 8	ns	>0,99
						Day 3 vs. Day 9	**	0.001							Day 3 vs. Day 9	ns	0.84
						Day 4 vs. Day 5	ns	0.91							Day 4 vs. Day 5	ns	>0,99
						Day 4 vs. Day 6	ns	0.96							Day 4 vs. Day 6	ns	0.94
						Day 4 vs. Day 7	***	<0,001							Day 4 vs. Day 7	ns	>0,99
						Day 4 vs. Day 8	***	<0,001							Day 4 vs. Day 8	ns	0.81
						Day 4 vs. Day 9	***	<0,001							Day 4 vs. Day 9	ns	>0,99
						Day 5 vs. Day 6	ns	>0,99							Day 5 vs. Day 6	ns	>0,99
						Day 5 vs. Day 7	***	<0,001							Day 5 vs. Day 7	ns	>0,99
						Day 5 vs. Day 8	***	<0,001							Day 5 vs. Day 8	ns	0.97
						Day 5 vs. Day 9	*	0.02							Day 5 vs. Day 9	ns	0.94
						Day 6 vs. Day 7	***	<0,001							Day 6 vs. Day 7	ns	0.93
						Day 6 vs. Day 8	***	<0,001							Day 6 vs. Day 8	ns	>0,99
						Day 6 vs. Day 9	*	0.01							Day 6 vs. Day 9	ns	0.58
						Day 7 vs. Day 8	ns	0.62							Day 7 vs. Day 8	ns	0.81
						Day 7 vs. Day 9	ns	0.49							Day 7 vs. Day 9	ns	>0,99
						Day 8 vs. Day 9	**	0.005							Day 8 vs. Day 9	ns	0.38
						Neutral Compartment									Neutral Compartment
						Day 2 vs. Day 3	ns	>0,99							Day 2 vs. Day 3	ns	>0,99
						Day 2 vs. Day 4	ns	>0,99							Day 2 vs. Day 4	ns	0.94
						Day 2 vs. Day 5	ns	>0,99							Day 2 vs. Day 5	ns	>0,99
						Day 2 vs. Day 6	ns	>0,99							Day 2 vs. Day 6	ns	0.97
						Day 2 vs. Day 7	ns	0.17							Day 2 vs. Day 7	ns	0.94
						Day 2 vs. Day 8	ns	0.58							Day 2 vs. Day 8	ns	>0,99
						Day 2 vs. Day 9	ns	>0,99							Day 2 vs. Day 9	ns	>0,99
						Day 3 vs. Day 4	ns	>0,99							Day 3 vs. Day 4	ns	>0,99
						Day 3 vs. Day 5	ns	>0,99							Day 3 vs. Day 5	ns	>0,99
						Day 3 vs. Day 6	ns	>0,99							Day 3 vs. Day 6	ns	>0,99
						Day 3 vs. Day 7	ns	0.11							Day 3 vs. Day 7	ns	>0,99
						Day 3 vs. Day 8	ns	0.44							Day 3 vs. Day 8	ns	>0,99
						Day 3 vs. Day 9	ns	>0,99							Day 3 vs. Day 9	ns	>0,99
						Day 4 vs. Day 5	ns	>0,99							Day 4 vs. Day 5	ns	>0,99
						Day 4 vs. Day 6	ns	>0,99							Day 4 vs. Day 6	ns	>0,99
						Day 4 vs. Day 7	ns	0.16							Day 4 vs. Day 7	ns	>0,99
						Day 4 vs. Day 8	ns	0.55							Day 4 vs. Day 8	ns	0.98
						Day 4 vs. Day 9	ns	>0,99							Day 4 vs. Day 9	ns	>0,99
						Day 5 vs. Day 6	ns	>0,99							Day 5 vs. Day 6	ns	>0,99
						Day 5 vs. Day 7	ns	0.06							Day 5 vs. Day 7	ns	>0,99
						Day 5 vs. Day 8	ns	0.32							Day 5 vs. Day 8	ns	>0,99
						Day 5 vs. Day 9	ns	>0,99							Day 5 vs. Day 9	ns	>0,99
						Day 6 vs. Day 7	ns	0.06							Day 6 vs. Day 7	ns	>0,99
						Day 6 vs. Day 8	ns	0.3							Day 6 vs. Day 8	ns	>0,99
						Day 6 vs. Day 9	ns	>0,99							Day 6 vs. Day 9	ns	>0,99
						Day 7 vs. Day 8	ns	>0,99							Day 7 vs. Day 8	ns	0.98
						Day 7 vs. Day 9	ns	0.12							Day 7 vs. Day 9	ns	>0,99
						Day 8 vs. Day 9	ns	0.48							Day 8 vs. Day 9	ns	>0,99

### Sheet: RTPP Fig. 2d,e
	Figure	Description	N-Number	Statistic	P-value	Post-hoc	Post-hoc P-value
	2,d left	RTPP, Pitx2/ChR2/eYFP, distance moved	Pitx2/ChR2/eYFP 12 mice	2-way RM ANOVA days F(7,77)=55.07 compartment F(1,11)=5.339 interaction F(7,77)=19.85	p<0.001 P=0.04 p<0.001	Bonferroni
						Compartment A vs. Compartment B
						Day 2	ns	>0,99
						Day 3	***	<0,001
						Day 4	***	<0,001
						Day 5	ns	0.33
						Day 6	ns	0.31
						Day 7	ns	0.55
						Day 8	***	<0,001
						Day 9	ns	>0,99
	2,d right	RTPP, Pitx2/eYFP, distance moved	Pitx2/eYFP 10 mice	2-way RM ANOVA days F(7,63)=45.58 compartment F(1,9)=0.161 interaction F(7,63)=0.8755	p<0.001 p=0.70 p=0.53	Bonferroni
						Compartment A vs. Compartment B
						Day 2	ns	>0,99
						Day 3	ns	>0,99
						Day 4	ns	>0,99
						Day 5	ns	>0,99
						Day 6	ns	>0,99
						Day 7	ns	>0,99
						Day 8	ns	0.16
						Day 9	ns	>0,99
	2,e left	RTPP, Pitx2/ChR2/eYFP, speed	Pitx2/ChR2/eYFP 12 mice	2-way RM ANOVA days F(7,77)=1.467 compartment F(1,11)=2.095 interaction F(7,77)=13.03	p=0.19 p=0.18 p<0.001	Bonferroni
						Compartment A vs. Compartment B
						Day 2	ns	>0,99
						Day 3	*	0.02
						Day 4	***	<0,001
						Day 5	**	0.002
						Day 6	***	<0,001
						Day 7	ns	0.27
						Day 8	***	<0,001
						Day 9	ns	>0,99
	2,e right	RTPP, Pitx2/eYFP, speed	Pitx2/eYFP 10 mice	2-way RM ANOVA days F(7,63)=5.208 compartment F(1,9)=0.004918 interaction F(7,63)=1.065	p<0.001 p=0.95 p=0.40	Bonferroni
						Compartment A vs. Compartment B
						Day 2	ns	>0,99
						Day 3	ns	>0,99
						Day 4	ns	>0,99
						Day 5	ns	>0,99
						Day 6	ns	>0,99
						Day 7	ns	>0,99
						Day 8	ns	>0,99
						Day 9	ns	0.19

### Sheet: EPM Fig. 3
	Figure	Description	N-Number	Statistic	P-value	Post-hoc	Post-hoc P-value
	3,b	EPM, time spent in arms (%)	Pitx2/ChR2/eYFP 17 mice Pitx2/eYFP 11 mice	2-way RM ANOVA group F(1,26)=7,075 arms F(2,52)=132,4 interaction F(2,52)= 2,1	P=0,01 P<0,001 P=0,13	Bonferroni
						Pitx2/ChR2/eYFP vs. Pitx2/eYFP
						Open Arms	ns	>0,99
						Closed Arms	ns	0.14
						Center	ns	0.66
						Pitx2/ChR2/eYFP
						Open Arms vs. Closed Arms	***	<0,001
						Open Arms vs. Center	ns	>0,99
						Closed Arms vs. Center	***	<0,001
						Pitx2/eYFP
						Open Arms vs. Closed Arms	***	<0,001
						Open Arms vs. Center	ns	>0,99
						Closed Arms vs. Center	***	<0,001
	3,c	EPM, number of entries	Pitx2/ChR2/eYFP 17 mice Pitx2/eYFP 11 mice	2-way RM ANOVA group F(1,26)=2,88 arms F(1,26)=17,28 interaction F(1,26)=0,98	P=0,10 P<0,001 P=0,33	Bonferroni
						Open Arms vs. Closed Arms
						Pitx2/ChR2/eYFP	*	0.04
						Pitx2/eYFP	**	0.006
						Pitx2/ChR2/eYFP vs. Pitx2/eYFP
						Open Arms	ns	>0,99
						Closed Arms	ns	0.13
	3,e	modified EPM, time spent in arms	Pitx2/ChR2/eYFP 14 mice Pitx2/eYFP 11 mice	2-way RM ANOVA group F(1,23)=4.148 arms F(2,46)=56.55 interaction F(2,46)=27.96	p=0.05 p<0.001 p<0.001	Bonferroni
						Pitx2/ChR2/eYFP vs. Pitx2/eYFP
						Open Arms	*	0.02
						Closed Arms	***	<0,001
						Center	***	<0,001
						Pitx2/ChR2/eYFP
						Open Arms vs. Closed Arms	*	0.03
						Open Arms vs. Center	ns	0.56
						Closed Arms vs. Center	ns	0.5
						Pitx2/eYFP
						Open Arms vs. Closed Arms	***	<0,001
						Open Arms vs. Center	ns	>0,99
						Closed Arms vs. Center	***	<0,001
	3,f	modified EPM, number of entries	Pitx2/ChR2/eYFP 14 mice Pitx2/eYFP 11 mice	2-way RM ANOVA group F(1,23)=36.82 arms F(1,23)=3.76 interaction F(1,23)=0.1389	p<0.001 p=0.06 p=0.71	Bonferroni
						Pitx2/ChR2/eYFP - Pitx2/eYFP
						Open Arms	***	<0,001
						Close Arms	**	0.002
						Open Arms - Close Arms
						Pitx2/ChR2/eYFP	ns	0.5
						Pitx2/eYFP	ns	0.27

### Sheet: VP RTPP Fig. 6b
	Figure	Description	N-Number	Statistic	P-value	Post-hoc	Post-hoc P-value			Figure	Description	N-Number	Statistic	P-value	Post-hoc	Post-hoc P-value
	5,b left	RTPP, Pitx2/ChR2/eYFP/VP, % time spent in compartments	Pitx2/ChR2/eYFP/VP 4 mice	2-way RM ANOVA days F(7,63)=0,0004 compartment F(2,9)=66,08 interaction F(14,63)=14,21	p>0,99 p<0,001 p<0,001	Tukey				5,b right	RTPP, Pitx2/eYFP/VP, % time spent in compartments	Pitx2/eYFP/VP 3 mice	2-way RM ANOVA days F(7,14)=1,78 compartment F(2,4)=12,27 interaction F(14,28)=0,6478	p=0,17 p=0,02 p=0,80	Tukey
						Day 2									Day 2
						Compartment A vs. Compartment B	ns	0.93							Compartment A vs. Compartment B	ns	>0,99
						Compartment A vs. Neutral Compartment	***	<0,001							Compartment A vs. Neutral Compartment	ns	0.12
						Compartment B vs. Neutral Compartment	***	<0,001							Compartment B vs. Neutral Compartment	ns	0.1
						Day 3									Day 3
						Compartment A vs. Compartment B	***	<0,001							Compartment A vs. Compartment B	ns	0.25
						Compartment A vs. Neutral Compartment	*	0.02							Compartment A vs. Neutral Compartment	**	0.003
						Compartment B vs. Neutral Compartment	***	<0,001							Compartment B vs. Neutral Compartment	ns	0.12
						Day 4									Day 4
						Compartment A vs. Compartment B	***	<0,001							Compartment A vs. Compartment B	ns	0.97
						Compartment A vs. Neutral Compartment	**	0.006							Compartment A vs. Neutral Compartment	*	0.03
						Compartment B vs. Neutral Compartment	***	<0,001							Compartment B vs. Neutral Compartment	*	0.01
						Day 5									Day 5
						Compartment A vs. Compartment B	***	<0,001							Compartment A vs. Compartment B	ns	0.82
						Compartment A vs. Neutral Compartment	**	0.009							Compartment A vs. Neutral Compartment	**	0.009
						Compartment B vs. Neutral Compartment	***	<0,001							Compartment B vs. Neutral Compartment	*	0.04
						Day 6									Day 6
						Compartment A vs. Compartment B	ns	>0,99							Compartment A vs. Compartment B	*	0.02
						Compartment A vs. Neutral Compartment	***	<0,001							Compartment A vs. Neutral Compartment	***	<0,001
						Compartment B vs. Neutral Compartment	***	<0,001							Compartment B vs. Neutral Compartment	ns	0.27
						Day 7									Day 7
						Compartment A vs. Compartment B	***	<0,001							Compartment A vs. Compartment B	ns	0.18
						Compartment A vs. Neutral Compartment	***	<0,001							Compartment A vs. Neutral Compartment	***	<0,001
						Compartment B vs. Neutral Compartment	ns	0.14							Compartment B vs. Neutral Compartment	ns	0.08
						Day 8									Day 8
						Compartment A vs. Compartment B	***	<0,001							Compartment A vs. Compartment B	ns	0.48
						Compartment A vs. Neutral Compartment	***	<0,001							Compartment A vs. Neutral Compartment	**	0.004
						Compartment B vs. Neutral Compartment	ns	0.31							Compartment B vs. Neutral Compartment	ns	0.06
						Day 9									Day 9
						Compartment A vs. Compartment B	***	<0,001							Compartment A vs. Compartment B	ns	0.17
						Compartment A vs. Neutral Compartment	***	<0,001							Compartment A vs. Neutral Compartment	**	0.001
						Compartment B vs. Neutral Compartment	**	0.005							Compartment B vs. Neutral Compartment	ns	0.09
						Compartment A									Compartment A
						Day 2 vs. Day 3	ns	0.11							Day 2 vs. Day 3	ns	0.94
						Day 2 vs. Day 4	ns	0.16							Day 2 vs. Day 4	ns	>0,99
						Day 2 vs. Day 5	ns	0.26							Day 2 vs. Day 5	ns	>0,99
						Day 2 vs. Day 6	ns	>0,99							Day 2 vs. Day 6	ns	0.61
						Day 2 vs. Day 7	**	0.005							Day 2 vs. Day 7	ns	0.88
						Day 2 vs. Day 8	ns	0.1							Day 2 vs. Day 8	ns	0.98
						Day 2 vs. Day 9	ns	0.47							Day 2 vs. Day 9	ns	0.88
						Day 3 vs. Day 4	ns	>0,99							Day 3 vs. Day 4	ns	0.98
						Day 3 vs. Day 5	ns	>0,99							Day 3 vs. Day 5	ns	>0,99
						Day 3 vs. Day 6	ns	0.17							Day 3 vs. Day 6	ns	>0,99
						Day 3 vs. Day 7	***	<0,001							Day 3 vs. Day 7	ns	>0,99
						Day 3 vs. Day 8	***	<0,001							Day 3 vs. Day 8	ns	>0,99
						Day 3 vs. Day 9	***	<0,001							Day 3 vs. Day 9	ns	>0,99
						Day 4 vs. Day 5	ns	>0,99							Day 4 vs. Day 5	ns	>0,99
						Day 4 vs. Day 6	ns	0.24							Day 4 vs. Day 6	ns	0.74
						Day 4 vs. Day 7	***	<0,001							Day 4 vs. Day 7	ns	0.95
						Day 4 vs. Day 8	***	<0,001							Day 4 vs. Day 8	ns	>0,99
						Day 4 vs. Day 9	***	<0,001							Day 4 vs. Day 9	ns	0.95
						Day 5 vs. Day 6	ns	0.37							Day 5 vs. Day 6	ns	0.93
						Day 5 vs. Day 7	***	<0,001							Day 5 vs. Day 7	ns	>0,99
						Day 5 vs. Day 8	***	<0,001							Day 5 vs. Day 8	ns	>0,99
						Day 5 vs. Day 9	***	<0,001							Day 5 vs. Day 9	ns	>0,99
						Day 6 vs. Day 7	**	0.003							Day 6 vs. Day 7	ns	>0,99
						Day 6 vs. Day 8	ns	0.06							Day 6 vs. Day 8	ns	0.98
						Day 6 vs. Day 9	ns	0.34							Day 6 vs. Day 9	ns	>0,99
						Day 7 vs. Day 8	ns	0.96							Day 7 vs. Day 8	ns	>0,99
						Day 7 vs. Day 9	ns	0.56							Day 7 vs. Day 9	ns	>0,99
						Day 8 vs. Day 9	ns	>0,99							Day 8 vs. Day 9	ns	>0,99
						Compartment B									Compartment B
						Day 2 vs. Day 3	ns	0.11							Day 2 vs. Day 3	ns	>0,99
						Day 2 vs. Day 4	ns	0.06							Day 2 vs. Day 4	ns	>0,99
						Day 2 vs. Day 5	ns	0.26							Day 2 vs. Day 5	ns	>0,99
						Day 2 vs. Day 6	ns	>0,99							Day 2 vs. Day 6	ns	0.93
						Day 2 vs. Day 7	*	0.01							Day 2 vs. Day 7	ns	>0,99
						Day 2 vs. Day 8	*	0.03							Day 2 vs. Day 8	ns	>0,99
						Day 2 vs. Day 9	ns	0.53							Day 2 vs. Day 9	ns	>0,99
						Day 3 vs. Day 4	ns	>0,99							Day 3 vs. Day 4	ns	0.98
						Day 3 vs. Day 5	ns	>0,99							Day 3 vs. Day 5	ns	>0,99
						Day 3 vs. Day 6	ns	0.18							Day 3 vs. Day 6	ns	>0,99
						Day 3 vs. Day 7	***	<0,001							Day 3 vs. Day 7	ns	>0,99
						Day 3 vs. Day 8	***	<0,001							Day 3 vs. Day 8	ns	>0,99
						Day 3 vs. Day 9	***	<0,001							Day 3 vs. Day 9	ns	>0,99
						Day 4 vs. Day 5	ns	>0,99							Day 4 vs. Day 5	ns	>0,99
						Day 4 vs. Day 6	ns	0.09							Day 4 vs. Day 6	ns	0.79
						Day 4 vs. Day 7	***	<0,001							Day 4 vs. Day 7	ns	0.98
						Day 4 vs. Day 8	***	<0,001							Day 4 vs. Day 8	ns	>0,99
						Day 4 vs. Day 9	***	<0,001							Day 4 vs. Day 9	ns	0.97
						Day 5 vs. Day 6	ns	0.37							Day 5 vs. Day 6	ns	0.96
						Day 5 vs. Day 7	***	<0,001							Day 5 vs. Day 7	ns	>0,99
						Day 5 vs. Day 8	***	<0,001							Day 5 vs. Day 8	ns	>0,99
						Day 5 vs. Day 9	**	0.001							Day 5 vs. Day 9	ns	>0,99
						Day 6 vs. Day 7	**	0.007							Day 6 vs. Day 7	ns	>0,99
						Day 6 vs. Day 8	*	0.02							Day 6 vs. Day 8	ns	>0,99
						Day 6 vs. Day 9	ns	0.4							Day 6 vs. Day 9	ns	>0,99
						Day 7 vs. Day 8	ns	>0,99							Day 7 vs. Day 8	ns	>0,99
						Day 7 vs. Day 9	ns	0.71							Day 7 vs. Day 9	ns	>0,99
						Day 8 vs. Day 9	ns	0.88							Day 8 vs. Day 9	ns	>0,99
						Neutral Compartment									Neutral Compartment
						Day 2 vs. Day 3	ns	>0,99							Day 2 vs. Day 3	ns	>0,99
						Day 2 vs. Day 4	ns	>0,99							Day 2 vs. Day 4	ns	>0,99
						Day 2 vs. Day 5	ns	>0,99							Day 2 vs. Day 5	ns	>0,99
						Day 2 vs. Day 6	ns	>0,99							Day 2 vs. Day 6	ns	>0,99
						Day 2 vs. Day 7	ns	>0,99							Day 2 vs. Day 7	ns	>0,99
						Day 2 vs. Day 8	ns	>0,99							Day 2 vs. Day 8	ns	>0,99
						Day 2 vs. Day 9	ns	>0,99							Day 2 vs. Day 9	ns	>0,99
						Day 3 vs. Day 4	ns	>0,99							Day 3 vs. Day 4	ns	>0,99
						Day 3 vs. Day 5	ns	>0,99							Day 3 vs. Day 5	ns	>0,99
						Day 3 vs. Day 6	ns	>0,99							Day 3 vs. Day 6	ns	>0,99
						Day 3 vs. Day 7	ns	>0,99							Day 3 vs. Day 7	ns	>0,99
						Day 3 vs. Day 8	ns	>0,99							Day 3 vs. Day 8	ns	>0,99
						Day 3 vs. Day 9	ns	>0,99							Day 3 vs. Day 9	ns	>0,99
						Day 4 vs. Day 5	ns	>0,99							Day 4 vs. Day 5	ns	>0,99
						Day 4 vs. Day 6	ns	>0,99							Day 4 vs. Day 6	ns	>0,99
						Day 4 vs. Day 7	ns	>0,99							Day 4 vs. Day 7	ns	>0,99
						Day 4 vs. Day 8	ns	0.99							Day 4 vs. Day 8	ns	>0,99
						Day 4 vs. Day 9	ns	>0,99							Day 4 vs. Day 9	ns	>0,99
						Day 5 vs. Day 6	ns	>0,99							Day 5 vs. Day 6	ns	>0,99
						Day 5 vs. Day 7	ns	>0,99							Day 5 vs. Day 7	ns	>0,99
						Day 5 vs. Day 8	ns	>0,99							Day 5 vs. Day 8	ns	>0,99
						Day 5 vs. Day 9	ns	>0,99							Day 5 vs. Day 9	ns	>0,99
						Day 6 vs. Day 7	ns	>0,99							Day 6 vs. Day 7	ns	>0,99
						Day 6 vs. Day 8	ns	>0,99							Day 6 vs. Day 8	ns	>0,99
						Day 6 vs. Day 9	ns	>0,99							Day 6 vs. Day 9	ns	>0,99
						Day 7 vs. Day 8	ns	>0,99							Day 7 vs. Day 8	ns	>0,99
						Day 7 vs. Day 9	ns	>0,99							Day 7 vs. Day 9	ns	>0,99
						Day 8 vs. Day 9	ns	>0,99							Day 8 vs. Day 9	ns	>0,99

### Sheet: VP RTPP Fig. 6d,e
	Figure	Description	N-Number	Statistic	P-value	Post-hoc	Post-hoc P-value
	2,d left	RTPP, Pitx2/ChR2/eYFP/VP, distance moved	Pitx2/ChR2/eYFP/VP 4 mice	2-way RM ANOVA days F(7,42)=12,96 compartment F(1,6)=0,6443 interaction F(7,42)=25,24	p<0,0001 p=0,4528 p<0,0001	Bonferroni
						Compartment A vs. Compartment B
						Day 2	ns	>0,99
						Day 3	***	<0,001
						Day 4	***	<0,001
						Day 5	ns	>0,99
						Day 6	ns	>0,99
						Day 7	***	<0,001
						Day 8	***	<0,001
						Day 9	ns	0.45
	2,d right	RTPP, Pitx2/eYFP/VP, distance moved	Pitx2/eYFP/VP 3 mice	2-way RM ANOVA days F(7,28)=5,653 compartment F(1,4)=1,014 interaction F(7,28)=0,6293	p<0,001 p=0,37 p=0,73	Bonferroni
						Compartment A vs. Compartment B
						Day 2	ns	>0,99
						Day 3	ns	>0,99
						Day 4	ns	>0,99
						Day 5	ns	>0,99
						Day 6	ns	>0,99
						Day 7	ns	0.42
						Day 8	ns	>0,99
						Day 9	ns	>0,99
	2,e left	RTPP, Pitx2/ChR2/eYFP/VP, speed	Pitx2/ChR2/eYFP/VP 4 mice	2-way RM ANOVA days F(7,21)=5,139 compartment F(1,3)=1,079 interaction F(7,21)=0,6384	p=0,002 p=0,38 p=0,72	Bonferroni
						Compartment A vs. Compartment B
						Day 2	ns	>0,99
						Day 3	ns	>0,99
						Day 4	ns	>0,99
						Day 5	ns	>0,99
						Day 6	ns	>0,99
						Day 7	ns	>0,99
						Day 8	ns	>0,99
						Day 9	ns	>0,99
	2,e right	RTPP, Pitx2/eYFP/VP, speed	Pitx2/eYFP/VP 3 mice	2-way RM ANOVA days F(7,14)=1,644 compartment F(1,2)=4,27 interaction F(7,14)=1,181	p=0,20 p=0,17 p=0,37	Bonferroni
						Compartment A vs. Compartment B
						Day 2	ns	>0,99
						Day 3	ns	>0,99
						Day 4	ns	>0,99
						Day 5	ns	>0,99
						Day 6	ns	0.19
						Day 7	ns	0.8
						Day 8	ns	>0,99
						Day 9	ns	>0,99

### Sheet: VP EPM Fig. 7
	Figure	Description	N-Number	Statistic	P-value	Post-hoc	Post-hoc P-value
	3,b	EPM, time spent in arms (%)	Pitx2/ChR2/eYFP/VP 4 mice Pitx2/eYFP/VP 3 mice	2-way RM ANOVA group F(1,5)=0,321 arms F(2,10)=77,14 interaction F(2,10)=0,1412	p=0,60 p<0,001 p=0,87	Bonferroni
						Pitx2/ChR2/eYFP/VP vs. Pitx2/eYFP/VP
						Open Arms	ns	>0,99
						Closed Arms	ns	>0,99
						Center	ns	>0,99
						Pitx2/ChR2/eYFP/VP
						Open Arms vs. Closed Arms	***	<0,001
						Open Arms vs. Center	ns	>0,99
						Closed Arms vs. Center	***	<0,001
						Pitx2/eYFP/VP
						Open Arms vs. Closed Arms	***	<0,001
						Open Arms vs. Center	ns	>0,99
						Closed Arms vs. Center	***	<0,001
	3,c	EPM, number of entries	Pitx2/ChR2/eYFP/VP 4 mice Pitx2/eYFP/VP 3 mice	2-way RM ANOVA group F(1,5)=0,3013 arms F(1,5)=2,485 interaction F(1,5)=2,485	p=0,61 p=0,18 p=0,18	Bonferroni
						Open Arms vs. Closed Arms
						Pitx2/ChR2/eYFP/VP	ns	0.12
						Pitx2/eYFP/VP	ns	>0,99
						Pitx2/ChR2/eYFP/VP vs. Pitx2/eYFP/VP
						Open Arms	ns	0.44
						Closed Arms	ns	>0,99
	3,e	modified EPM, time spent in arms	Pitx2/ChR2/eYFP/VP 4 mice Pitx2/eYFP/VP 3 mice	2-way RM ANOVA group F(1,5)=0,4518 arms F(2,10)=14,58 interaction F(2,10)=2,112	p=0,53 p=0,001 p=0,17	Bonferroni
						Pitx2/ChR2/eYFP/VP vs. Pitx2/eYFP/VP
						Open Arms	ns	0.87
						Closed Arms	ns	0.16
						Center	ns	>0,99
						Pitx2/ChR2/eYFP/VP
						Open Arms vs. Closed Arms	ns	0.18
						Open Arms vs. Center	ns	>0,99
						Closed Arms vs. Center	ns	0.13
						Pitx2/eYFP/VP
						Open Arms vs. Closed Arms	**	0.005
						Open Arms vs. Center	ns	>0,99
						Closed Arms vs. Center	**	0.005
	3,f	modified EPM, number of entries	Pitx2/ChR2/eYFP/VP 4 mice Pitx2/eYFP/VP 3 mice	2-way RM ANOVA group F(1,5)=3,379 arms F(1,5)=0,2373 interaction F(1,5)=0,0325	p=0,13 p=0,65 p=0,86	Bonferroni
						Pitx2/ChR2/eYFP/VP - Pitx2/eYFP/VP
						Open Arms	ns	0.42
						Close Arms	ns	0.3
						Open Arms - Close Arms
						Pitx2/ChR2/eYFP/VP	ns	>0,99
						Pitx2/eYFP/VP	ns	>0,99
